# From Stability to Complexity: A Systematic Review of Long-term Divergence Exponents in Nonlinear Gait Analysis

**DOI:** 10.64898/2025.12.18.695288

**Authors:** Jeremy Torrent, Roxane Coquoz, Philippe Terrier

**Author notes:** Corresponding Author: Philippe Terrier, Haute-Ecole Arc Santé, Espace de l’Europe 11, CH-2000 Neuchâtel, Switzerland. These authors contributed equally to this work (Jeremy Torrent, Roxane Coquoz).

## Abstract

Divergence exponents (DEs), also termed maximum Lyapunov exponents, computed from stride-to-stride fluctuations have traditionally been interpreted as measures of gait stability. We evaluated empirical evidence for reinterpreting long-term DE as a measure of gait complexity and automaticity. We systematically searched Web of Science databases through January 2026 for studies applying Rosenstein’s algorithm to human gait, extracting experimental conditions, and participant characteristics from each study. Study quality was assessed across analytical rigor, outcome reporting, and sample size adequacy. We conducted a meta-analysis examining correlations between long-term DE and detrended fluctuation analysis (DFA) scaling exponents, and synthesized evidence from perturbation, cueing, and between-subject studies. Sixty-two studies published between 2000 and 2026 met inclusion criteria, with 44% achieving high overall quality scores. Meta-analysis from six datasets (209 participants) revealed a positive correlation between long-term DE and DFA scaling exponents (r=0.64, 95% CI 0.34 to 0.82; I²=82%). Perturbation studies consistently increased short-term DE while decreasing long-term DE by up to 51%. Auditory and visual cueing reduced long-term DE (up to −86%) while minimally affecting short-term DE. Between-subject comparisons revealed heterogeneous patterns, with clinical populations exhibiting pathology-dependent long-term DE changes. Converging meta-analytic and experimental evidence supports reinterpreting long-term DE as the Attractor Complexity Index—a measure of gait complexity and automaticity rather than stability. Reduced long-term DE during controlled gait conditions reflects suppression of low-frequency variability, which constrains phase space exploration and accelerates divergence curve saturation. The measure’s sensitivity to prefrontal cortex engagement and attentional demands indicates that long-term DE reflects gait automaticity: lower values mark a shift from subcortical to executive control. This attention-dependent reorganization explains patterns observed in aging, clinical populations, and experimental perturbations, and establishes long-term DE as a complementary biomarker for motor-cognitive aspects of gait control, with implications for fall risk assessment, disease monitoring, and rehabilitation evaluation.
