## Supplemental file 3 (Quality assessment) for "From Stability to Complexity: A Systematic Review of Long-term Divergence Exponents in Nonlinear Gait Analysis"

### Sheet: Quality Assessment
Study ID	Author & Year	D1.1 Protocol (max: 2)	D1.2 Measurement (max: 2)	D1.3 Signal Proc. (max: 2)	D1.4 Algorithm (max: 2)	Domain 1 Total (max: 8)	D2.1 Descriptive Stats (max: 2)	D2.2 Statistical Analysis (max: 2)	Domain 2 Total (max: 4)	D3.1 Sample Size (max: 3)	Total Score (max: 15)	Percentage (%)	Quality Rating	Verified
1	Dingwell et al. 2000	2	2	2	2	8	0	2	2	2	12	0.8	High	OK
2	Dingwell & Cusumano 2000	2	2	2	2	8	0	1	1	1	10	0.666667	Moderate	OK
3	Dingwell & Cusumano 2001	2	2	2	2	8	0	1	1	1	10	0.666667	Moderate	OK
4	Yoshino et al. 2004	2	2	2	2	8	0	1	1	1	10	0.666667	Moderate	OK
5	Dingwell & Marin 2006	2	2	2	2	8	0	1	1	2	11	0.733333	Moderate	OK
6	Kang & Dingwell 2006	2	2	2	1	7	0	1	1	2	10	0.666667	Moderate	OK
7	Dingwell & Kang 2007	2	2	2	2	8	0	1	1	1	10	0.666667	Moderate	OK
8	Kang & Dingwell 2008	2	2	2	2	8	0	1	1	2	11	0.733333	Moderate	OK
9	Manor et al. 2008	2	2	2	2	8	1	1	2	2	12	0.8	High	OK
10	Jordan et al. 2009	2	2	2	2	8	0	1	1	2	11	0.733333	Moderate	OK
11	Bruijn et al. 2009	2	2	2	2	8	0	1	1	2	11	0.733333	Moderate	OK
12	Bruijn et al. 2009	2	2	2	2	8	0	2	2	2	12	0.8	High	OK
13	Kang & Dingwell 2009	2	2	2	2	8	0	1	1	2	11	0.733333	Moderate	OK
14	Kang & Dingwell 2009	2	2	2	2	8	0	1	1	2	11	0.733333	Moderate	OK
15	Manor et al. 2009	2	2	2	2	8	1	1	2	1	11	0.733333	Moderate	OK
16	Nessler et al. 2009	2	2	2	2	8	2	1	3	1	12	0.8	High	OK
17	Son et al. 2009	2	2	2	2	8	2	1	3	2	13	0.866667	High	OK
18	Bruijn et al. 2010	2	2	2	2	8	0	1	1	1	10	0.666667	Moderate	OK
19	Bruijn et al. 2010	2	2	2	2	8	0	1	1	0	9	0.6	Moderate	OK
20	Chang et al. 2010	2	2	2	2	8	0	1	1	1	10	0.666667	Moderate	OK
21	Yakhdani et al. 2010	2	2	2	1	7	0	2	2	2	11	0.733333	Moderate	OK
22	McAndrew et al. 2011	2	2	2	2	8	0	2	2	1	11	0.733333	Moderate	OK
23	Nessler et al. 2011	2	2	2	2	8	2	1	3	1	12	0.8	High	OK
24	Son et al. 2011	2	2	2	2	8	2	1	3	2	13	0.866667	High	OK
25	Terrier & Dériaz 2011	2	2	2	2	8	2	2	4	1	13	0.866667	High	OK
26	van Schooten et al. 2011	2	2	2	2	8	0	1	1	1	10	0.666667	Moderate	OK
27	McAndrew et al. 2012	2	2	2	2	8	0	1	1	1	10	0.666667	Moderate	OK
28	Cignetti et al. 2012	2	2	2	2	8	0	2	2	1	11	0.733333	Moderate	OK
29	Sejdić et al. 2012	2	2	1	1	6	0	1	1	1	8	0.533333	Moderate	OK
30	Sinitksi et al. 2012	2	2	2	2	8	0	1	1	1	10	0.666667	Moderate	OK
31	Toebes et al. 2012	2	2	2	2	8	0	2	2	2	12	0.8	High	OK
32	Liu & Lockhart 2013	2	2	2	2	8	0	1	1	1	10	0.666667	Moderate	OK
33	Nessler et al. 2013	2	2	2	2	8	2	1	3	2	13	0.866667	High	OK
34	Sejdić et al. 2013	2	2	1	1	6	2	1	3	1	10	0.666667	Moderate	OK
35	Terrier & Dériaz 2013	2	2	2	2	8	2	2	4	1	13	0.866667	High	OK
36	Reynard & Terrier 2014	2	2	2	2	8	2	2	4	3	15	1	High	OK
37	Riva et al. 2014	2	2	1	2	7	1	2	3	0	10	0.666667	Moderate	OK
38	Riva et al. 2014	2	2	1	1	6	1	1	2	2	10	0.666667	Moderate	OK
39	Yang & Pai 2014	2	2	1	2	7	2	2	4	3	14	0.933333	High	OK
40	Beaudette et al. 2015	2	2	1	2	7	1	1	2	1	10	0.666667	Moderate	OK
41	Franz et al. 2015	2	2	1	2	7	1	1	2	2	11	0.733333	Moderate	OK
42	Rábago et al. 2015	2	2	2	2	8	1	2	3	2	13	0.866667	High	OK
43	Reynard & Terrier 2015	2	2	2	2	8	2	2	4	3	15	1	High	OK
44	Rantalainen et al. 2016	2	2	1	2	7	2	1	3	2	12	0.8	High	OK
45	Terrier et al. 2017	2	2	2	2	8	2	2	4	3	15	1	High	OK
46	Bizovska et al. 2018	2	2	2	2	8	2	1	3	1	12	0.8	High	OK
47	Qiao et al. 2018	2	2	1	2	7	0	2	2	3	12	0.8	High	OK
48	Terrier & Reynard 2018	2	2	2	2	8	2	2	4	3	15	1	High	OK
49	Bizovska et al. 2018	2	2	2	2	8	2	2	4	2	14	0.933333	High	OK
50	Matinazad et al. 2018	2	2	1	1	6	2	2	4	1	11	0.733333	Moderate	OK
51	Terrier 2019	2	2	2	2	8	2	2	4	2	14	0.933333	High	OK
52	Wodarski et al. 2020	2	2	1	1	6	0	1	1	2	9	0.6	Moderate	OK
53	Chinimilli et al. 2020	2	2	1	2	7	0	1	1	1	9	0.6	Moderate	OK
54	Sedighi et al. 2020	2	2	1	2	7	0	2	2	1	10	0.666667	Moderate	OK
55	Sarvestan et al. 2022	2	2	2	2	8	2	1	3	3	14	0.933333	High	OK
56	Ulman et al. 2022	2	2	1	2	7	2	1	3	2	12	0.8	High	OK
S1	Yamagata et al. (2024)	2	2	1	2	7	2	2	4	0	11	0.733333	Moderate	OK
S2	Piergiovanni & Terrier (2024)	2	2	2	2	8	2	2	4	3	15	1	High	OK
S3	Bhat & Kaufman (2024)	2	2	2	2	8	2	1	3	3	14	0.933333	High	OK
S4	Piergiovanni & Terrier (2024)	2	2	2	2	8	2	2	4	3	15	1	High	OK
S5	Emmerzaal et al. (2025)	2	2	2	1	7	0	2	2	1	10	0.666667	Moderate	OK
S6	Amirpourabasi et al. (2026)	2	2	1	1	6	1	2	3	2	11	0.733333	Moderate	OK
							0.387097
SUMMARY STATISTICS
Total Studies:	62
Perfect Scores (15/15):	6
High Quality (12-15):	27	0.435484
Moderate Quality (8-11):	35
Low Quality (0-7):	0
Average Score:	11.5645
COLOR LEGEND:
Green:	High quality / Perfect scores (≥80%)
Orange:	Moderate quality (50-79%)
Red:	Low quality (<50%)
